# Characterization of carbon metabolism in a highly adhesive bacterium *Acinetobacter* sp. Tol 5 capable of assimilating diverse hydrocarbons and aromatic compounds

**DOI:** 10.1101/2025.10.30.684093

**Authors:** Shori Inoue, Shogo Yoshimoto, Maiko Hattori, Shotaro Yamagishi, Katsutoshi Hori

## Abstract

Sustainable bioproduction requires developing robust microbial chassis with broad metabolic versatility and suitability for industrial applications. *Acinetobacter* sp. Tol 5 is a highly adhesive bacterium capable of utilizing various hydrocarbons, making it a promising chassis candidate for immobilized whole-cell catalysis. In this study, we characterized the carbon metabolism of Tol 5 by reconstructing metabolic pathway maps from its genomic data and analyzing the transcriptomes of cells grown on ethanol, hexadecane, toluene, and phenol. Genomic analysis revealed that Tol 5 has limited capacity for sugar utilization but possesses a wide range of metabolic pathways for alkane and aromatic compounds, including five distinct aromatic degradation routes that expand the known metabolic diversity of the genus *Acinetobacter*. Transcriptome analysis identified the specific pathway genes induced in response to each carbon source and revealed substrate-dependent cross-regulation between aromatic degradation pathways. Gene disruption experiments further demonstrated that toluene dioxygenase facilitates rapid entry into exponential growth on phenol but reduces carbon assimilation efficiency, while phenol monooxygenase serves as the primary and indispensable route for phenol assimilation, revealing a different physiological role for toluene dioxygenase in Tol 5 compared with *Pseudomonas* putida strains. These findings provide a comprehensive view of the carbon metabolism of Tol 5 and highlight its potential as a microbial chassis for bioprocesses utilizing non-sugar feedstocks, while revealing new aspects of metabolic versatility in the genus *Acinetobacter*.
