## Supplementary material for "Characterization of carbon metabolism in a highly adhesive bacterium *Acinetobacter* sp. Tol 5 capable of assimilating diverse hydrocarbons and aromatic compounds": Table S4

### Sheet: Central carbon metabolism
Pathway	Gene_Reviewed	Function_Reviewed	Sequence ID	Protein_id	Locus_tag
Glycolysis/Gluconeogenesis	gpmM	phosphoglyceromutase	AP024708.1	BCX72100.1	TOL5_03000
	tpiA	triosephosphate isomerase	AP024708.1	BCX72134.1	TOL5_03340
	fbp_1	fructose-1,6-bisphosphatase I	AP024708.1	BCX73328.1	TOL5_15280
	eno	enolase	AP024708.1	BCX73738.1	TOL5_19380
	fba	fructose-bisphosphate aldolase class II	AP024708.1	BCX74048.1	TOL5_22480
	pgk	phosphoglycerate kinase	AP024708.1	BCX74050.1	TOL5_22500
	epd	D-erythrose 4-phosphate dehydrogenase	AP024708.1	BCX74350.1	TOL5_25500
	gap	glyceraldehyde-3-phosphate dehydrogenase	AP024708.1	BCX74411.1	TOL5_26110
	pckG	phosphoenolpyruvate carboxykinase [GTP]	AP024708.1	BCX74994.1	TOL5_31940
	aceE	pyruvate dehydrogenase	AP024708.1	BCX71977.1	TOL5_01770
	aceF	pyruvate dehydrogenase	AP024708.1	BCX71978.1	TOL5_01780
	lpd	dihydrolipoamide dehydrogenase	AP024708.1	BCX72801.1	TOL5_10010
	lpd	dihydrolipoamide dehydrogenase	AP024708.1	BCX72950.1	TOL5_11500
	maeA	malate dehydrogenase	AP024708.1	BCX75918.1	TOL5_41180
	maeB	malate dehydrogenase	AP024708.1	BCX73062.1	TOL5_12620
	ppsA	phosphoenolpyruvate synthase	AP024708.1	BCX73468.1	TOL5_16680
	pgi	glucosephosphate isomerase	AP024708.1	BCX75968.1	TOL5_41680
	algC	Phosphomannomutase/phosphoglucomutase	AP024708.1	BCX75147.1	TOL5_33470
	ppc	phosphoenolpyruvate carboxylase	AP024708.1	BCX71843.1	TOL5_00430
Pentose phosphate pathway	rpiA_1	ribose 5-phosphate isomerase constitutive	AP024708.1	BCX73200.1	TOL5_14000
	tktB	transketolase	AP024708.1	BCX73528.1	TOL5_17280
	talB	transaldolase B	AP024708.1	BCX73610.1	TOL5_18100
	rpiA_2	ribose 5-phosphate isomerase constitutive	AP024708.1	BCX74091.1	TOL5_22910
	y4mN	transketolase	AP024708.1	BCX75351.1	TOL5_35510
	-	transketolase	AP024708.1	BCX75352.1	TOL5_35520
	prs_1	phosphoribosylpyrophosphate synthase	AP024708.1	BCX75021.1	TOL5_32210
	prs_2	ribose-phosphate pyrophosphokinase	AP024708.1	BCX75123.1	TOL5_33230
	rpe	D-ribulose-5-phosphate 3-epimerase	AP024708.1	BCX72547.1	TOL5_07470
TCA cycle	mdh	malate dehydrogenase	AP024708.1	BCX72330.1	TOL5_05300
	fumA	fumarate hydratase	AP024708.1	BCX72478.1	TOL5_06780
	gltA	citrate synthase	AP024708.1	BCX72943.1	TOL5_11430
	sdhC	succinate dehydrogenase cytochrome b556 subunit	AP024708.1	BCX72944.1	TOL5_11440
	sdhD	succinate dehydrogenase membrane anchor subunit	AP024708.1	BCX72945.1	TOL5_11450
	sdhA	succinate dehydrogenase flavoprotein subunit	AP024708.1	BCX72946.1	TOL5_11460
	sdhB	succinate dehydrogenase iron-sulfur subunit	AP024708.1	BCX72947.1	TOL5_11470
	sucA	2-oxoglutarate decarboxylase	AP024708.1	BCX72948.1	TOL5_11480
	sucB	dihydrolipoyltranssuccinase	AP024708.1	BCX72949.1	TOL5_11490
	sucC	succinyl-CoA synthetase beta subunit	AP024708.1	BCX72951.1	TOL5_11510
	sucD	succinyl-CoA synthetase alpha subunit	AP024708.1	BCX72952.1	TOL5_11520
	icd2	isocitrate dehydrogenase, NADP-dependent	AP024708.1	BCX73078.1	TOL5_12780
	icd	isocitrate dehydrogenase	AP024708.1	BCX73081.1	TOL5_12810
	fumC	fumarate hydratase	AP024708.1	BCX73934.1	TOL5_21340
	mqo	malate dehydrogenase	AP024708.1	BCX74160.1	TOL5_23600
	acnB	bifunctional aconitate hydratase 2/2-methylisocitrate dehydratase	AP024708.1	BCX74164.1	TOL5_23640
	acnA_2	aconitate hydratase 1	AP024708.1	BCX75361.1	TOL5_35610
Glyoxylate cycle	glcB	malate synthase G	AP024708.1	BCX73596.1	TOL5_17960
	aceA	isocitrate lyase	AP024708.1	BCX75159.1	TOL5_33590
Methylcitrate cycle	acnD	2-methylcitrate dehydratase (2-methyl-trans-aconitate forming)	AP024708.1	BCX72639.1	TOL5_08390
	prpC	2-methylcitrate synthase	AP024708.1	BCX74061.1	TOL5_22610
	prpB	2-methylisocitrate lyase	AP024708.1	BCX74062.1	TOL5_22620
	prpF	2-methylaconitate isomerase	AP024708.1	BCX75089.1	TOL5_32890
	acnB	bifunctional aconitate hydratase 2/2-methylisocitrate dehydratase	AP024708.1	BCX74164.1	TOL5_23640
	acnA_2	aconitate hydratase 1	AP024708.1	BCX75361.1	TOL5_35610
Fatty acid metabolism	fadD	long-chain-fatty-acid--CoA ligase	AP024708.1	BCX75849.1	TOL5_40490
	fadD4	Long-chain-fatty-acid--CoA ligase, FadD4	AP024708.1	BCX74548.1	TOL5_27480
	fadE	acyl coenzyme A dehydrogenase	AP024708.1	BCX73077.1	TOL5_12770
	ydiO_1	acyl-CoA dehydrogenase	AP024708.1	BCX72339.1	TOL5_05390
	ydiO_2	acyl-CoA dehydrogenase	AP024708.1	BCX72340.1	TOL5_05400
	ydiO_3	acyl-CoA dehydrogenase	AP024708.1	BCX72341.1	TOL5_05410
	ydiO_4	acyl-CoA dehydrogenase	AP024708.1	BCX73301.1	TOL5_15010
	ydiO_5	acyl-CoA dehydrogenase	AP024708.1	BCX73396.1	TOL5_15960
	ydiO_6	acyl-CoA dehydrogenase	AP024708.1	BCX75557.1	TOL5_37570
	acadM	acyl-CoA dehydrogenase	AP024708.1	BCX73821.1	TOL5_20210
	-	acyl-CoA dehydrogenase	AP024708.1	BCX73917.1	TOL5_21170
	-	acyl-CoA dehydrogenase	AP024708.1	BCX73926.1	TOL5_21260
	-	acyl-CoA dehydrogenase	AP024708.1	BCX74070.1	TOL5_22700
	mmgC_1	acyl-CoA dehydrogenase	AP024708.1	BCX73861.1	TOL5_20610
	fadB	multifunctional fatty acid oxidation complex subunit alpha	AP024708.1	BCX72086.1	TOL5_02860
	fadJ	fatty acid oxidation complex subunit alpha	AP024708.1	BCX72413.1	TOL5_06130
	paaF_1	2,3-dehydroadipyl-CoA hydratase	AP024708.1	BCX72348.1	TOL5_05480
	paaF_3	2,3-dehydroadipyl-CoA hydratase	AP024708.1	BCX73862.1	TOL5_20620
	fadA	3-ketoacyl-CoA thiolase	AP024708.1	BCX72085.1	TOL5_02850
	fadI	beta-ketoacyl-CoA thiolase	AP024708.1	BCX73553.1	TOL5_17530
	paaJ_1	3-oxoadipyl-CoA/3-oxo-5,6-dehydrosuberyl-CoA thiolase	AP024708.1	BCX72412.1	TOL5_06120
Purine metabolism	purC	phosphoribosylaminoimidazole-succinocarboxamide synthetase	AP024708.1	BCX71876.1	TOL5_00760
	guaB	IMP dehydrogenase	AP024708.1	BCX71982.1	TOL5_01820
	-	UPF0345 protein	AP024708.1	BCX72127.1	TOL5_03270
	spoT	bifunctional (p)ppGpp synthase/hydrolase SpoT	AP024708.1	BCX72152.1	TOL5_03520
	gmk	guanylate kinase	AP024708.1	BCX72154.1	TOL5_03540
	rdgB	dITP/XTP pyrophosphatase	AP024708.1	BCX72459.1	TOL5_06590
	apaH	diadenosine tetraphosphatase	AP024708.1	BCX72659.1	TOL5_08590
	-	tRNA-specific adenosine deaminase	AP024708.1	BCX72677.1	TOL5_08770
	yfeJ_1	GMP synthase	AP024708.1	BCX72781.1	TOL5_09810
	apt	adenine phosphoribosyltransferase	AP024708.1	BCX72896.1	TOL5_10960
	adk	adenylate kinase	AP024708.1	BCX72963.1	TOL5_11630
	hiuH_1	hydroxyisourate hydrolase	AP024708.1	BCX73050.1	TOL5_12500
	dgt_1	deoxyguanosine triphosphate triphosphohydrolase	AP024708.1	BCX73350.1	TOL5_15500
	purL	phosphoribosylformyl-glycineamide synthetase	AP024708.1	BCX73353.1	TOL5_15530
	purD	phosphoribosylglycinamide synthetase phosphoribosylamine-glycine ligase	AP024708.1	BCX73437.1	TOL5_16370
	purH	IMP cyclohydrolase and phosphoribosylaminoimidazolecarboxamide formyltransferase	AP024708.1	BCX73438.1	TOL5_16380
	purF	amidophosphoribosyltransferase	AP024708.1	BCX73513.1	TOL5_17130
	yfeJ_2	GMP synthase	AP024708.1	BCX73536.1	TOL5_17360
	yrfG	GMP/IMP nucleotidase	AP024708.1	BCX73669.1	TOL5_18690
	-	UPF0345 protein	AP024708.1	BCX73751.1	TOL5_19510
	ureA	urease subunit gamma	AP024708.1	BCX73839.1	TOL5_20390
	ureB	urease subunit beta	AP024708.1	BCX73840.1	TOL5_20400
	ureC	urease subunit alpha	AP024708.1	BCX73841.1	TOL5_20410
	cda1_1	chitin deacetylase	AP024708.1	BCX73846.1	TOL5_20460
	uao_1	2-oxo-4-hydroxy-4-carboxy-5-ureidoimidazoline decarboxylase	AP024708.1	BCX73847.1	TOL5_20470
	hiuH_2	hydroxyisourate hydrolase	AP024708.1	BCX73848.1	TOL5_20480
	allA_1	ureidoglycolate hydrolase	AP024708.1	BCX73850.1	TOL5_20500
	alc_1	putative allantoicase	AP024708.1	BCX73851.1	TOL5_20510
	aba2_1	monooxygenase	AP024708.1	BCX73852.1	TOL5_20520
	-	hypothetical protein	AP024708.1	BCX73989.1	TOL5_21890
	cyaA	guanylate cyclase	AP024708.1	BCX74029.1	TOL5_22290
	purT	phosphoribosylglycinamide formyltransferase 2	AP024708.1	BCX74189.1	TOL5_23890
	purA	adenylosuccinate synthetase	AP024708.1	BCX74340.1	TOL5_25400
	add_1	adenosine deaminase	AP024708.1	BCX74360.1	TOL5_25600
	umpG	broad specificity 5'(3')-nucleotidase and polyphosphatase	AP024708.1	BCX74391.1	TOL5_25910
	purB	adenylosuccinate lyase	AP024708.1	BCX74403.1	TOL5_26030
	purM	phosphoribosylaminoimidazole synthetase	AP024708.1	BCX74574.1	TOL5_27740
	purN	phosphoribosylglycinamide formyltransferase 1	AP024708.1	BCX74575.1	TOL5_27750
	yfiH	hypothetical protein	AP024708.1	BCX75012.1	TOL5_32120
	prs_1	phosphoribosylpyrophosphate synthase	AP024708.1	BCX75021.1	TOL5_32210
	prs_2	ribose-phosphate pyrophosphokinase	AP024708.1	BCX75123.1	TOL5_33230
	cpsG_1	phosphomannomutase	AP024708.1	BCX75147.1	TOL5_33470
	cysN	sulfate adenylyltransferase subunit 1	AP024708.1	BCX75173.1	TOL5_33730
	cysD	sulfate adenylyltransferase subunit 2	AP024708.1	BCX75174.1	TOL5_33740
	nrdA	ribonucleotide-diphosphate reductase subunit alpha	AP024708.1	BCX75208.1	TOL5_34080
	nrdB	ribonucleoside-diphosphate reductase subunit beta	AP024708.1	BCX75210.1	TOL5_34100
	ppx	exopolyphosphatase	AP024708.1	BCX75233.1	TOL5_34330
	-	hydrolase	AP024708.1	BCX75347.1	TOL5_35470
	mazG	nucleoside triphosphate pyrophosphohydrolase	AP024708.1	BCX75446.1	TOL5_36460
	relA	(p)ppGpp synthetase RelA	AP024708.1	BCX75449.1	TOL5_36490
	ndk	multifunctional nucleoside diphosphate kinase and apyrimidinic endonuclease and 3'-phosphodiesterase	AP024708.1	BCX75468.1	TOL5_36680
	xpt	xanthine phosphoribosyltransferase	AP024708.1	BCX75515.1	TOL5_37150
	-	cytokinin riboside 5'-monophosphate phosphoribohydrolase	AP024708.1	BCX75601.1	TOL5_38010
	nudF	ADP-ribose pyrophosphatase	AP024708.1	BCX75765.1	TOL5_39650
	cpdA	3',5' cAMP phosphodiesterase	AP024708.1	BCX75766.1	TOL5_39660
	add_2	adenosine deaminase	AP024708.1	BCX75793.1	TOL5_39930
	dgt_2	deoxyguanosine triphosphate triphosphohydrolase	AP024708.1	BCX75820.1	TOL5_40200
	-	cytokinin riboside 5'-monophosphate phosphoribohydrolase	AP024708.1	BCX75857.1	TOL5_40570
	guaA_3	glutamine aminotransferase	AP024708.1	BCX75947.1	TOL5_41470
	ushA	UDP-sugar hydrolase	AP024708.1	BCX76041.1	TOL5_42410
	purK	N5-carboxyaminoimidazole ribonucleotide synthase	AP024708.1	BCX76057.1	TOL5_42570
	purE	N5-carboxyaminoimidazole ribonucleotide mutase	AP024708.1	BCX76058.1	TOL5_42580
	guaD	guanine deaminase	AP024708.1	BCX76072.1	TOL5_42720
	hpt	hypoxanthine phosphoribosyltransferase	AP024708.1	BCX76073.1	TOL5_42730
	aba2_2	monooxygenase	AP024709.1	BCX76110.1	TOL5_43100
	alc_2	putative allantoicase	AP024709.1	BCX76111.1	TOL5_43110
	allA_2	ureidoglycolate hydrolase	AP024709.1	BCX76112.1	TOL5_43120
	hiuH_3	hydroxyisourate hydrolase	AP024709.1	BCX76118.1	TOL5_43180
	uao_2	2-oxo-4-hydroxy-4-carboxy-5-ureidoimidazoline decarboxylase	AP024709.1	BCX76119.1	TOL5_43190
	cda1_2	chitin deacetylase	AP024709.1	BCX76121.1	TOL5_43210
Pyrimidine metabolism	rutF_1	pyrimidine utilization flavin reductase protein F	AP024708.1	BCX71925.1	TOL5_01250
	pyrE	orotate phosphoribosyltransferase	AP024708.1	BCX71962.1	TOL5_01620
	-	UPF0345 protein	AP024708.1	BCX72127.1	TOL5_03270
	thyA	thymidylate synthetase	AP024708.1	BCX72447.1	TOL5_06470
	yhdE	septum formation inhibitor	AP024708.1	BCX72875.1	TOL5_10750
	carB	carbamoyl-phosphate synthase large subunit	AP024708.1	BCX72921.1	TOL5_11210
	carA	carbamoyl phosphate synthetase small subunit	AP024708.1	BCX72922.1	TOL5_11220
	tmk	thymidylate kinase	AP024708.1	BCX73018.1	TOL5_12180
	allC	allantoate amidohydrolase	AP024708.1	BCX73242.1	TOL5_14420
	rutD_1	reactive intermediate detoxifying aminoacrylate hydrolase	AP024708.1	BCX73281.1	TOL5_14810
	rutE	malonic semialdehyde reductase	AP024708.1	BCX73282.1	TOL5_14820
	rutA	pyrimidine oxygenase	AP024708.1	BCX73283.1	TOL5_14830
	rutB	ureidoacrylate amidohydrolase	AP024708.1	BCX73284.1	TOL5_14840
	rutC	aminoacrylate deaminase	AP024708.1	BCX73285.1	TOL5_14850
	rutF_2	pyrimidine utilization flavin reductase protein F	AP024708.1	BCX73286.1	TOL5_14860
	yigZ	hypothetical protein	AP024708.1	BCX73384.1	TOL5_15840
	pyrD	dihydro-orotate oxidase	AP024708.1	BCX73511.1	TOL5_17110
	pyrH	uridylate kinase	AP024708.1	BCX73651.1	TOL5_18510
	pyrG	CTP synthetase	AP024708.1	BCX73736.1	TOL5_19360
	-	UPF0345 protein	AP024708.1	BCX73751.1	TOL5_19510
	-	hypothetical protein	AP024708.1	BCX74090.1	TOL5_22900
	pyrF	orotidine-5'-phosphate decarboxylase	AP024708.1	BCX74101.1	TOL5_23010
	cmk	cytidylate kinase	AP024708.1	BCX74108.1	TOL5_23080
	pyrX	aspartate carbamoyltransferase	AP024708.1	BCX74317.1	TOL5_25170
	pyrB	aspartate carbamoyltransferase	AP024708.1	BCX74318.1	TOL5_25180
	umpG	broad specificity 5'(3')-nucleotidase and polyphosphatase	AP024708.1	BCX74391.1	TOL5_25910
	pyrC	dihydroorotase	AP024708.1	BCX74960.1	TOL5_31600
	dut	deoxyuridinetriphosphatase	AP024708.1	BCX75148.1	TOL5_33480
	upp	uracil phosphoribosyltransferase	AP024708.1	BCX75191.1	TOL5_33910
	nrdA	ribonucleotide-diphosphate reductase subunit alpha	AP024708.1	BCX75208.1	TOL5_34080
	nrdB	ribonucleoside-diphosphate reductase subunit beta	AP024708.1	BCX75210.1	TOL5_34100
	dcd	dCTP deaminase	AP024708.1	BCX75390.1	TOL5_35900
	mazG	nucleoside triphosphate pyrophosphohydrolase	AP024708.1	BCX75446.1	TOL5_36460
	ndk	multifunctional nucleoside diphosphate kinase and apyrimidinic endonuclease and 3'-phosphodiesterase	AP024708.1	BCX75468.1	TOL5_36680
	-	cytokinin riboside 5'-monophosphate phosphoribohydrolase	AP024708.1	BCX75601.1	TOL5_38010
	-	metal-dependent hydrolase	AP024708.1	BCX75818.1	TOL5_40180
	-	cytokinin riboside 5'-monophosphate phosphoribohydrolase	AP024708.1	BCX75857.1	TOL5_40570
	ushA	UDP-sugar hydrolase	AP024708.1	BCX76041.1	TOL5_42410

### Sheet: Alkane and aromatics degradatio
Pathway	Gene	Function	Sequence ID	Protein_id	Locus_tag
Alkane hydroxylation	ladA_2	Long-chain alkane monooxygenase	AP024708.1	BCX73368.1	TOL5_15680
	alkB	Alkane 1-monooxygenase	AP024708.1	BCX74016.1	TOL5_22160
	ladA_1	Long-chain alkane monooxygenase	AP024708.1	BCX74172.1	TOL5_23720
	almA	FAD-binding monooxygenase AlmA	AP024708.1	BCX75558.1	TOL5_37580
	-	putative cytochrome P450	AP024709.1	BCX76148.1	TOL5_43480
Fatty alcohol dehydrogenase	ahr	alcohol dehydrogenase	AP024708.1	BCX71858.1	TOL5_00580
	yiaY_1	alcohol dehydrogenase	AP024708.1	BCX73548.1	TOL5_17480
	-	alcohol dehydrogenase	AP024708.1	BCX73565.1	TOL5_17650
	frmA_1	S-(hydroxymethyl)glutathione dehydrogenase	AP024708.1	BCX73901.1	TOL5_21010
	yiaY_3	alcohol dehydrogenase	AP024708.1	BCX75040.1	TOL5_32400
	frmA_2	S-(hydroxymethyl)glutathione dehydrogenase	AP024709.1	BCX76161.1	TOL5_43610
Fatty aldehyde dehydrogenase	aldB	aldehyde dehydrogenase B	AP024708.1	BCX73544.1	TOL5_17440
Aromatics degradation pathway	paaZ	oxepin-CoA hydrolase and 3-oxo-5,6-dehydrosuberyl-CoA semialdehyde dehydrogenase	AP024708.1	BCX72715.1	TOL5_09150
	paaA	1,2-phenylacetyl-CoA epoxidase subunit A	AP024708.1	BCX72716.1	TOL5_09160
	paaB	1,2-phenylacetyl-CoA epoxidase subunit B	AP024708.1	BCX72717.1	TOL5_09170
	paaC	phenylacetate-CoA oxygenase	AP024708.1	BCX72718.1	TOL5_09180
	paaD	phenylacetate-CoA oxygenase	AP024708.1	BCX72719.1	TOL5_09190
	paaE_1	1,2-phenylacetyl-CoA epoxidase subunit E	AP024708.1	BCX72720.1	TOL5_09200
	paaF_2	2,3-dehydroadipyl-CoA hydratase	AP024708.1	BCX72721.1	TOL5_09210
	paaG_1	1,2-epoxyphenylacetyl-CoA isomerase	AP024708.1	BCX72722.1	TOL5_09220
	paaH	3-hydroxyadipyl-CoA dehydrogenase	AP024708.1	BCX72723.1	TOL5_09230
	paaJ_2	3-oxoadipyl-CoA/3-oxo-5,6-dehydrosuberyl-CoA thiolase	AP024708.1	BCX72724.1	TOL5_09240
	paaK	phenylacetyl-CoA ligase	AP024708.1	BCX72725.1	TOL5_09250
	paaX	transcriptional regulator	AP024708.1	BCX72726.1	TOL5_09260
	paaY	hexapeptide repeat acetyltransferase	AP024708.1	BCX72727.1	TOL5_09270
	pobR	p-hydroxybenzoate hydroxylase transcriptional activator	AP024708.1	BCX72734.1	TOL5_09340
	pobA	p-hydroxybenzoate hydroxylase	AP024708.1	BCX72735.1	TOL5_09350
	vanR	GntR family transcriptional regulator, vanillate catabolism transcriptional regulator	AP024708.1	BCX72737.1	TOL5_09370
	vanB	Vanillate O-demethylase oxidoreductase	AP024708.1	BCX72738.1	TOL5_09380
	vanA_1	Vanillate O-demethylase oxygenase subunit	AP024708.1	BCX72739.1	TOL5_09390
	mphX	phenol degradation protein	AP024708.1	BCX72839.1	TOL5_10390
	catA_2	catechol 1,2-dioxygenase	AP024708.1	BCX72840.1	TOL5_10400
	mphP	phenol hydroxylase P5 protein	AP024708.1	BCX72841.1	TOL5_10410
	mphO	phenol hydroxylase	AP024708.1	BCX72842.1	TOL5_10420
	mphN	phenol 2-monooxygenase	AP024708.1	BCX72843.1	TOL5_10430
	mphM	monooxygenase	AP024708.1	BCX72844.1	TOL5_10440
	mphL	phenol hydroxylase P1 protein	AP024708.1	BCX72845.1	TOL5_10450
	mphK	phenol 2-monooxygenase	AP024708.1	BCX72846.1	TOL5_10460
	mphR	sigma-54-dependent Fis family transcriptional regulator	AP024708.1	BCX72847.1	TOL5_10470
	catD_2	3-oxoadipate enol-lactonase	AP024708.1	BCX72848.1	TOL5_10480
	catF	Beta-ketoadipyl-CoA thiolase	AP024708.1	BCX72849.1	TOL5_10490
	catJ	3-oxoadipate CoA-transferase subunit B	AP024708.1	BCX72850.1	TOL5_10500
	catI	3-oxoadipate CoA-transferase subunit A	AP024708.1	BCX72851.1	TOL5_10510
	catA_3	catechol 1,2-dioxygenase	AP024708.1	BCX72852.1	TOL5_10520
	catC	muconolactone Delta-isomerase	AP024708.1	BCX72853.1	TOL5_10530
	catB	Muconate cycloisomerase 1	AP024708.1	BCX72854.1	TOL5_10540
	catM_1	HTH-type transcriptional regulator CatM	AP024708.1	BCX72855.1	TOL5_10550
	hpd	4-hydroxyphenylpyruvate dioxygenase	AP024708.1	BCX72910.1	TOL5_11100
	iclR	Transcriptional repressor IclR	AP024708.1	BCX72911.1	TOL5_11110
	scoB_1	3-oxoacid CoA-transferase subunit B [EC:2.8.3.5]	AP024708.1	BCX72912.1	TOL5_11120
	scoA_1	3-oxoacid CoA-transferase subunit A [EC:2.8.3.5]	AP024708.1	BCX72913.1	TOL5_11130
	maiA	putative maleylacetoacetate isomerase	AP024708.1	BCX72915.1	TOL5_11150
	fahA	Fumarylacetoacetase	AP024708.1	BCX72916.1	TOL5_11160
	aroP_1	phenylalanine transporter	AP024708.1	BCX72917.1	TOL5_11170
	benE_2	Benzoate membrane transport protein	AP024708.1	BCX73721.1	TOL5_19210
	benD	1,6-dihydroxycyclohexa-2,4-diene-1-carboxylate dehydrogenase	AP024708.1	BCX73722.1	TOL5_19220
	benC	Benzoate 1,2-dioxygenase electron transfer component	AP024708.1	BCX73723.1	TOL5_19230
	benB	Benzoate 1,2-dioxygenase subunit beta	AP024708.1	BCX73724.1	TOL5_19240
	benA	Benzoate 1,2-dioxygenase subunit alpha	AP024708.1	BCX73725.1	TOL5_19250
	catA_4	catechol 1,2-dioxygenase	AP024708.1	BCX73726.1	TOL5_19260
	benM	HTH-type transcriptional regulator BenM	AP024708.1	BCX73727.1	TOL5_19270
	benK	Benzoate transport protein	AP024708.1	BCX73728.1	TOL5_19280
	iacG	-	AP024708.1	BCX74465.1	TOL5_26650
	iacF	-	AP024708.1	BCX74466.1	TOL5_26660
	iacE	-	AP024708.1	BCX74467.1	TOL5_26670
	iacC_1	-	AP024708.1	BCX74468.1	TOL5_26680
	iacC_2	-	AP024708.1	BCX74469.1	TOL5_26690
	iacI	-	AP024708.1	BCX74470.1	TOL5_26700
	iacA	Indole-3-acetate monooxygenase	AP024708.1	BCX74471.1	TOL5_26710
	iacH	-	AP024708.1	BCX74472.1	TOL5_26720
	iacR_2	HTH-type transcriptional repressor IacR	AP024708.1	BCX74473.1	TOL5_26730
	quiA	Quinate/shikimate dehydrogenase (quinone)	AP024708.1	BCX74899.1	TOL5_30990
	quiX	porin	AP024708.1	BCX74900.1	TOL5_31000
	quiC	3-dehydroshikimate dehydratase	AP024708.1	BCX74901.1	TOL5_31010
	quiB	Catabolic 3-dehydroquinate dehydratase	AP024708.1	BCX74902.1	TOL5_31020
	pcaG	protocatechuate 3,4-dioxygenase subunit alpha	AP024708.1	BCX74903.1	TOL5_31030
	pcaH	protocatechuate 3,4-dioxygenase subunit beta	AP024708.1	BCX74904.1	TOL5_31040
	pcaC_3	4-carboxymuconolactone decarboxylase	AP024708.1	BCX74905.1	TOL5_31050
	pcaK	4-hydroxybenzoate transporter PcaK	AP024708.1	BCX74906.1	TOL5_31060
	pcaD	3-oxoadipate enol-lactonase	AP024708.1	BCX74907.1	TOL5_31070
	pcaB	3-carboxy-cis,cis-muconate cycloisomerase	AP024708.1	BCX74908.1	TOL5_31080
	pcaF	Beta-ketoadipyl-CoA thiolase	AP024708.1	BCX74909.1	TOL5_31090
	pcaF	Beta-ketoadipyl-CoA thiolase	AP024708.1	BCX74910.1	TOL5_31100
	pcaJ_2	3-oxoadipate CoA-transferase subunit B	AP024708.1	BCX74911.1	TOL5_31110
	pcaI_2	3-oxoadipate CoA-transferase subunit A	AP024708.1	BCX74912.1	TOL5_31120
	pcaU_2	IclR family transcriptional regulator	AP024708.1	BCX74913.1	TOL5_31130
	todT	Response regulator protein TodT	AP024708.1	BCX75796.1	TOL5_39960
	todS	bZIP histidine kinase	AP024708.1	BCX75797.1	TOL5_39970
	todH	4-hydroxy-2-oxovalerate aldolase	AP024708.1	BCX75798.1	TOL5_39980
	todI	acetaldehyde dehydrogenase	AP024708.1	BCX75799.1	TOL5_39990
	todG	2-hydroxypenta-2,4-dienoate hydratase	AP024708.1	BCX75800.1	TOL5_40000
	todE_2	3-methylcatechol 2,3-dioxygenase	AP024708.1	BCX75801.1	TOL5_40010
	todD	cis-toluene dihydrodiol dehydrogenase	AP024708.1	BCX75802.1	TOL5_40020
	todA	toluene dioxygenase reductase	AP024708.1	BCX75803.1	TOL5_40030
	todB	toluene dioxygenase ferredoxin component	AP024708.1	BCX75804.1	TOL5_40040
	todC2	toluene dioxygenase iron-sulfur protein component, small subunit	AP024708.1	BCX75805.1	TOL5_40050
	todC1	toluene dioxygenase iron-sulfur protein component, large subunit	AP024708.1	BCX75806.1	TOL5_40060
	todF	2-hydroxy-6-ketonona-2,4-dienedioic acid hydrolase	AP024708.1	BCX75807.1	TOL5_40070

### Sheet: Energy metabolism
Pathway	Gene	Function	Sequence ID	Protein_id	Locus_tag
NADH:quinone oxidoreductase	nuoN	NADH-quinone oxidoreductase subunit N	AP024708.1	BCX75192.1	TOL5_33920
	nuoM	NADH-quinone oxidoreductase subunit M	AP024708.1	BCX75193.1	TOL5_33930
	nuoL	NADH-quinone oxidoreductase subunit L	AP024708.1	BCX75194.1	TOL5_33940
	nuoK	NADH-quinone oxidoreductase subunit K	AP024708.1	BCX75195.1	TOL5_33950
	nuoJ	NADH-quinone oxidoreductase subunit J	AP024708.1	BCX75196.1	TOL5_33960
	nuoI	NADH-quinone oxidoreductase subunit I	AP024708.1	BCX75197.1	TOL5_33970
	nuoH	NADH-quinone oxidoreductase subunit H	AP024708.1	BCX75198.1	TOL5_33980
	nuoG	NADH-quinone oxidoreductase subunit G	AP024708.1	BCX75199.1	TOL5_33990
	nuoF	NADH-quinone oxidoreductase subunit F	AP024708.1	BCX75200.1	TOL5_34000
	nuoE	NADH-quinone oxidoreductase subunit E	AP024708.1	BCX75201.1	TOL5_34010
	nuoC	NADH-quinone oxidoreductase subunit C/D	AP024708.1	BCX75202.1	TOL5_34020
	nuoB	NADH-quinone oxidoreductase subunit B	AP024708.1	BCX75203.1	TOL5_34030
	nuoA	NADH-quinone oxidoreductase subunit	AP024708.1	BCX75204.1	TOL5_34040
Cytochrome o ubiquinol oxidase	cyoD	cytochrome o ubiquinol oxidase subunit IV	AP024708.1	BCX73463.1	TOL5_16630
	cyoC	cytochrome o ubiquinol oxidase subunit III	AP024708.1	BCX73464.1	TOL5_16640
	cyoB	cytochrome o ubiquinol oxidase subunit I	AP024708.1	BCX73465.1	TOL5_16650
	cyoA	cytochrome o ubiquinol oxidase subunit II	AP024708.1	BCX73466.1	TOL5_16660
F-type ATPase	atpC	F0F1 ATP synthase subunit epsilon	AP024708.1	BCX75896.1	TOL5_40960
	atpD	F0F1 ATP synthase subunit beta	AP024708.1	BCX75897.1	TOL5_40970
	atpG	F0F1 ATP synthase subunit gamma	AP024708.1	BCX75898.1	TOL5_40980
	atpA	F0F1 ATP synthase subunit alpha	AP024708.1	BCX75899.1	TOL5_40990
	atpH	F0F1 ATP synthase subunit delta	AP024708.1	BCX75900.1	TOL5_41000
	atpF	F0F1 ATP synthase subunit B	AP024708.1	BCX75901.1	TOL5_41010
	atpE	F0F1 ATP synthase subunit C	AP024708.1	BCX75902.1	TOL5_41020
	atpB	F0F1 ATP synthase subunit A	AP024708.1	BCX75903.1	TOL5_41030
	atpI	F0F1 ATP synthase subunit I	AP024708.1	BCX75904.1	TOL5_41040
